# DROP: Molecular voucher database for identification of *Drosophila* parasitoids

**DOI:** 10.1101/2021.02.09.430471

**Authors:** Chia-Hua Lue, Matthew L. Buffington, Sonja Scheffer, Matthew Lewis, Tyler A. Elliott, Amelia R. I. Lindsey, Amy Driskell, Anna Jandova, Masahito T. Kimura, Yves Carton, Robert R. Kula, Todd A. Schlenke, Mariana Mateos, Shubha Govind, Julien Varaldi, Emilio Guerrieri, Massimo Giorgini, Xingeng Wang, Kim Hoelmer, Kent M. Daane, Paul K. Abram, Nicholas A. Pardikes, Joel J. Brown, Melanie Thierry, Marylène Poirié, Paul Goldstein, Scott E. Miller, W. Daniel Tracey, Jeremy S. Davis, Francis M. Jiggins, Bregje Wertheim, Owen T. Lewis, Jeff Leips, Phillip P. A. Staniczenko, Jan Hrcek

## Abstract

Molecular identification is increasingly used to speed up biodiversity surveys and laboratory experiments. However, many groups of organisms cannot be reliably identified using standard databases such as GenBank or BOLD due to lack of sequenced voucher specimens identified by experts. Sometimes a large number of sequences are available, but with too many errors to allow identification. Here we address this problem for parasitoids of *Drosophila* by introducing a curated open-access molecular reference database, DROP (*<u>Dro</u>sophila* <u>p</u>arasitoids). Identifying *Drosophila* parasitoids is challenging and poses a major impediment to realize the full potential of this model system in studies ranging from molecular mechanisms to food webs, and in biological control of *Drosophila suzukii*. In DROP (http://doi.org/10.5281/zenodo.4519656), genetic data are linked to voucher specimens and, where possible, the voucher specimens are identified by taxonomists and vetted through direct comparison with primary type material. To initiate DROP, we curated 154 laboratory strains, 856 vouchers, 554 DNA sequences, 16 genomes, 14 transcriptomes, and 6 proteomes drawn from a total of 183 operational taxonomic units (OTUs): 114 described *Drosophila* parasitoid species and 69 provisional species. We found species richness of *Drosophila* parasitoids to be heavily underestimated and provide an updated taxonomic catalogue for the community. DROP offers accurate molecular identification and improves cross-referencing between individual studies that we hope will catalyze research on this diverse and fascinating model system. Our effort should also serve as an example for researchers facing similar molecular identification problems in other groups of organisms.
