## Supplementary material for "DROP: Molecular voucher database for identification of *Drosophila* parasitoids": DROP_Supplemental_material: DROP_Genomes.csv

species_id_	genus_	species_name_only_	genome_id	voucher_id	genebank_id	contributor	note
19	Ganaspis	brasiliensis	16	872	SRX8882993		UCE Ganaspsis brasiliensis
19	Ganaspis	brasiliensis	17	871	SRX8882992		UCE Ganaspsis brasiliensis
166	Ganaspis	drop_ Gan_sp51	8	868	GCA_009823575.1	Varaldi	Ganaspis brasiliensis
181	Ganaspis	drop_ Gsp50_sp66	9	869	GCA_011057455.1	Varaldi	DNA sample; Ganaspis Gsp50, voucher not available
182	Ganaspis	drop_ Gsp1_sp67	15	873	SRX8882994		UCE Ganaspsis sp.1
183	Ganaspis	drop_ Gsp2_sp68	14	874	SRX8882995		UCE Ganaspsis sp.2
48	Leptolamina	ponapensis	13	875	SRX8883008		UCE Leptoplamina ponapensis
4	Leptopilina	boulardi	12	876	SRX8883009		UCE Leptopilina boulardi
5	Leptopilina	clavipes	7	867	GCA_001855655.1		Leptopilina clavipes
6	Leptopilina	heterotoma	1	861	GCA_010016045.1	Varaldi	Leptopilina heterotoma
6	Leptopilina	heterotoma	2	862	GCA_009602685.1		Leptopilina heterotoma
6	Leptopilina	heterotoma	3	863	GCA_009026005.1		Leptopilina heterotoma
6	Leptopilina	heterotoma	4	864	GCA_009025955.1		Leptopilina heterotoma
13	Leptopilina	japonica japonica	11	877	SRX8883011		UCE Leptopilina Japonica
173	Leptopilina	drop_ Lep_sp58	5	865	GCA_011634795.1		Leptopilina boulardi
173	Leptopilina	drop_ Lep_sp58	6	866	GCA_003121605.1		Leptopilina boulardi
