## Supplementary material for "DROP: Molecular voucher database for identification of *Drosophila* parasitoids": DROP_Supplemental_material: DROP_Proteomes.csv

species_id_	genus_	species_name_only_	proteome_id	voucher_id	accession_id	note	proteome_link
168	Ganaspis	drop_ Gan_sp53	6	914	PRIDE: PDX023825	Venom gland proteome	http://proteomecentral.proteomexchange.org/cgi/GetDataset?ID=PXD023825
6	Leptopilina	heterotoma	1	885	PRIDE: PXD005639	Purified VLP proteome	http://proteomecentral.proteomexchange.org/cgi/GetDataset?ID=PXD005639
6	Leptopilina	heterotoma	2	886	PRIDE: PXD005632	Purified VLP proteome	http://proteomecentral.proteomexchange.org/cgi/GetDataset?ID=PXD005632
6	Leptopilina	heterotoma	5	913	PRIDE: PDX023836	Venom gland proteome	http://proteomecentral.proteomexchange.org/cgi/GetDataset?ID=PXD023824
173	Leptopilina	drop_ Lep_sp58	3	911	Not applicable	Upon request to julien.varaldi@univ-lyon1.fr
173	Leptopilina	drop_ Lep_sp58	4	912	PRIDE: PDX023836	Venom gland proteome	http://proteomecentral.proteomexchange.org/cgi/GetDataset?ID=PXD023836
