## Supplementary material for "DROP: Molecular voucher database for identification of *Drosophila* parasitoids": DROP_Supplemental_material: DROP_References.csv

ref_id	reference	doi	reference_note
1	Lue et al., 2016	https://doi.org/10.3897/jhr.53.10369
2	Novkovic et al., 2011	https://doi.org/10.1111/j.1479-8298.2011.00459.x
3	Buffington et al., 2020	https://doi.org/10.1080/00222933.2020.1754483
4	Allemand et al., 2002	https://doi.org/10.1080/00379271.2002.10697346
5	Wachi et al., 2015	https://doi.org/10.1111/ens.12089
6	Schilthuizen et al., 1998	https://doi.org/10.1046/j.1365-3113.1998.00049.x
7	Guerrieri et al., 2016	https://doi.org/10.1371/journal.pone.0147382
8	Kasuya et al., 2012	https://doi.org/10.1111/j.1479-8298.2012.00544.x
9	Kacsoh & Schlenke 2012	https://doi.org/10.1371/journal.pone.0034721
10	Giorgini et al., 2018	https://doi.org/10.1007/s10340-018-01068-3
11	Hodge et al. 2017	https://doi.org/10.1080/13235818.2017.1307097
12	Nomano et al., 2015	https://doi.org/10.1111/jen.12141
13	Varaldi et al., 2006	https://doi.org/10.1016/j.jinsphys.2006.09.002
14	Carton et al., 1986		Carton, Y., Boulétreau, M., van Alphen, J. J. M., & van Lenteren, J. C. (1986). The Drosophila Parasitic Wasps. The Genetics and Biology of Drosophila
15	Girod, Lierhmann, et al., 2018	https://doi.org/10.1007/s10340-018-1003-z
16	Girod, Borowiec, et al., 2018	https://doi.org/10.1038/s41598-018-29555-8
17	Nomano et al., 2017	https://doi.org/10.1007/s13355-017-0493-0
18	Jeffs et al., 2020	https://doi.org/https://doi.org/10.1111/ecog.05390
19	Göran Nordlander, 1982		Nordlander G. (1982). Systematics and phylogeny of an interrelated group of genera within the family Eucoilidae (Insecta: Hymenoptera, Cynipoidea). Zoology
20	Göran Nordlander, 1980		Nordlander G. (1980). Revision of the genus Leptopilina Forster , 1869 , with notes on the status of some other genera ( Hymenoptera , Cynipoidea?: Eucoilidae ).
21	Kimura & Suwito, 2014	https://doi.org/10.1603/en13141
22	Forshage & Nordlander, 2008	https://doi.org/10.1163/187631208794760885
23	Guimarães et al., 2003	https://doi.org/10.11646/zootaxa.278.1.1
24	Fontal-Cazalla et al., 2002	https://doi.org/10.1111/j.1096-0031.2002.tb00147.x
25	Paretas-Martínez et al., 2013	https://doi.org/10.1111/j.1440-6055.2012.00877.x
26	Berry, 2007	https://doi.org/10.7931/J2/FNZ.58
27	Trivellone et al., 2020	https://doi.org/10.3390/insects11060334
28	Lue et al., 2018	https://doi.org/10.1093/ee/nvy114
29	Beardsley, 1989		Beardsley, J. W. (1989). Hawaiian Eucoilidae (Hymenoptera: Cynipoidea), key to genera and taxonomic notes on apparently non-endemic species. Proceedings of the Hawaiian Entomological Society, 29(3309), 165–193.
30	Buffington & Forshage, 2016	https://doi.org/10.4289/0013-8797.118.1.1
31	Forshage et al., 2013	https://doi.org/10.4289/0013-8797.115.3.225
32	Buffington et al., 2012		Buffington, M. L., Brady, S. G., Morita, S., & Van Noort, S. (2012). Divergence estimates and early evolutionary history of Figitidae (Hymenoptera: Cynipoidea). Systematic Entomology, 37, 287–304.
33	Baker, 1979		Baker A., 1979. Studies on the interactions between Drosophila parasites. PhD Dissertation
34	Kimura 2015	https://doi.org/10.1007/s13355-015-0361-8
35	Kimura & Suwito, 2015	https://doi.org/10.1080/00222933.2015.1005709
36	Kimura & Suwito, 2012	https://doi.org/10.1080/00222933.2012.707239
37	Li et al., 2013	https://doi.org/10.3897/zookeys.268.4071
38	Abram et al., 2020	https://doi.org/10.3897/jhr.78.55026
39	Nakahashi & Nishida, 1980		Nakahashi, G., & Nishida, G. M. (1980). Catalog of entomolgical types in the Bishop Museum. Hymenoptera: Cynipoidea. Pacific Insects, 22(1–2), 189–196.
40	Yao et al., 2015	https://doi.org/10.11646/zootaxa.3957.2.2
41	Yoshimoto, 1963		Yoshimoto, B. C. M. (1963). the Genera Leptolamina and Maacynips , N . Gen ., From the Papuan Subregion. Genus, 5(3), 513–517.
42	Wollmann et al., 2016		Wollmann, J., Hoffmann Schlesener, D. C., Ferreira, M. A., Silveira Garcia, M., Costa, V. A., & Garcia, F. R. M. (2016). Parasitoids of Drosophilidae with potential for parasitism on Drosophila suzukii in Brazil. Drosophila Information Service, 99(January), 38–42.
43	Wharton et al., 1990		Wharton, R. A., A. D. Austin, and J. A. Thomson. 1990. Two new species of Opius Wesmael (Hymenoptera: Braconidae) parasitic on Drosophilidae (Diptera) in Australia. Journal of the Australian Entomological Society 29 (1): 11-18.
44	Yoshimoto, 1962		Yoshimoto, C. M. (1962). Hymenoptera: Eucoilinae (Cynipoidea). Insects of Micronesia, 19(3), 1962.
45	Wharton & Austin, 1991	https://doi.org/10.1111/j.1440-6055.1991.tb00411.x
46	Weiss et al., 2012	https://doi.org/10.1371/journal.ppat.1002819
47	Novkovic et al., 2012	https://doi.org/10.14411/eje.2012.065
48	Mitsui & Kimura, 2010		Mitsui, H. I., & Kimura, M. A. T. (2010). Distribution , abundance and host association of two parasitoid species attacking frugivorous drosophilid larvae in central Japan. 5759(1998), 535–540
49	Mitsui et al., 2007	https://doi.org/10.1080/00222930701504797
50	Wolf et al., 2017		Wolf, S., Romeis, J., Baur, H., & Collatz, J. (2017). Vrestovia fidenas , a potential parasitoid of Drosophila suzukii in its invaded areas. 2. Nationale Tagung Kirschessigfliege, 1.
51	Kopelman & Chabora, 1992		Kopelman, A. H., & Chabora, P. C. (1992). Resource variability and life history parameters of Leptopilina boulardi (Hymenoptera: Eucoilidae ). Annals of the Entomological Society of America, 85(2), 195–199.
52	Melk & Govind 1999		Melk J. & Govind S. (1999) Developmental analysis of Ganaspis xanthopoda, a larval parasitoid of Drosophila melanogaster. Journal of Experimental Biology
53	Santos et al., 2016	https://doi.org/10.5433/1679-0359.2016v37n5p3055
54	Rossi Stacconi et al., 2013	https://doi.org/10.4081/entomologia.2013.e3
55	Gokhman et al., 2011	https://doi.org/10.3897/compcytogen.v5i3.1435
56	Pfeiffer et al., 2019	https://doi.org/10.1093/jipm/pmz018
57	Xie et al., 2010	https://doi.org/10.1371/journal.pone.0012149
58	Peris-Felipo et al., 2014		Peris-Felipo, F. J., Broad, G. R., & Belokobylskij, S. A. (2014). Two new Afrotropical Asobara species (Hymenoptera: Braconidae) with complete notauli. Acta Entomologica Musei Nationalis Pragae, 54(2), 693–701
59	Ideo et al., 2008	https://doi.org/10.1111/j.1479-8298.2007.00244.x
60	Daane et al., 2016	https://doi.org/10.1007/s10340-016-0740-0
61	Wang et al., 2018a	https://doi.org/10.1016/j.biocontrol.2018.02.010
62	Wang et al., 2019	https://doi.org/10.1016/j.biocontrol.2018.12.003
63	Hougardy et al., 2019	https://doi.org/10.1016/j.biocontrol.2019.104000
64	Wang et al., 2020	https://doi.org/10.1093/jee/toz265
65	Biondi et al., 2020	https://doi.org/10.1007/s10340-020-01272-0
66	Wang, Biondi, & Zappalà, 2020	https://doi.org/10.1127/entomologia/2020/1100
67	Biondi et al., 2017	https://doi.org/10.1007/s10905-017-9636-y
68	Wang et al., 2016a	https://doi.org/10.1016/j.biocontrol.2016.02.004
69	Wang et al., 2016b	https://doi.org/10.1007/s10526-016-9720-9
70	Wang et al., 2018b	https://doi.org/10.1093/ee/nvy053
71	Wang et al., preprint	https://doi: 10.1127/entomologia/2020/1100
72	Varaldi & Lepetit, 2018	https://doi.org/10.1017/S0031182018000835
73	Giovanni et al., 2020	https://doi.org/10.1093/molbev/msaa030
74	Hodges et al., 2013	https://doi.org/10.1111/j.1558-5646.2012.01813.x
75	Kaçar et al., 2017	https://doi.org/10.1371/journal.pone.0183525
76	Stacconi et al., 2015	https://doi.org/10.1016/j.biocontrol.2015.02.003
77	Miller et al., 2015		Miller, B., Anfora, G., Buffington, M., Daane, K. M., Dalton, D. T., Hoelmer, K. M., Valerio Rossi Stacconi, M., Grassi, A., Ioriatti, C., Loni, A., Miller, J. C., Ouantar, M., Wang, X., Wiman, N. G., & Walton, V. M. (2015). Seasonal occurrence of resident parasitoids associated with Drosophila suzukii in two small fruit production regions of Italy and the USA. Bulletin of Insectology
78	Furihata & Kimura, 2009	https://doi.org/10.1111/j.1365-3032.2009.00676.x
79	Furihata et al., 2013	https://doi.org/10.1002/arch.21093
80	Kasuya et al., 2013	https://doi.org/10.1007/s13355-012-0156-0
81	Kimura, 2019	https://doi.org/10.1111/ens.12365
82	Kimura & Mitsui, 2020	https://doi.org/10.1111/ens.12432
83	Kimura & Novkovi?, 2015	https://doi.org/10.1007/s11284-015-1244-8
84	Kohyama & Kimura, 2015	https://doi.org/10.1111/phen.12115
85	Kohyama et al., 2017	https://doi.org/10.1111/een.12444
86	Matsuura et al., 2018	https://doi.org/10.1007/s13355-017-0527-7
87	Murata et al., 2009	https://doi.org/10.14411/eje.2009.020
88	Murata et al., 2013	https://doi.org/10.1111/phen.12024
89	Novkovi? & Kimura, 2015	https://doi.org/10.1371/journal.pone.0129132
91	Takigahira et al., 2014	https://doi.org/10.1007/s11284-014-1190-x
92	Takigahira et al., 2015	https://doi.org/10.1007/s10709-015-9824-7
93	Visser et al., 2018	https://doi.org/10.1002/ece3.4265
94	Carton & Kitano, 1981	https://doi.org/10.1111/j.1095-8312.1981.tb01849.x
95	Carton & Claret, 1982	https://doi.org/10.1111/j.1365-2311.1982.tb00663.x
96	Carton & David, 1985	https://doi.org/10.1007/BF01065895
97	Carton & Boulétreau, 1985	https://doi.org/10.1016/0145-305X(85)90112-0
98	Carton et al., 1987	https://doi.org/10.1111/j.1570-7458.1987.tb03605.x
99	Capy et al., 1987		Capy, P., David, J. R., Carton, Y., Pla, E., & Stockel, J. (1987). Grape breeding Drosophila communities in southern France: short range variation in ecological and genetical structure of natural populations. Acta Oecologica/Oecologia Generalis.
100	Carton et al., 1989	https://doi.org/10.1186/1297-9686-21-4-437
101	Rizki et al., 1990	https://doi.org/10.1016/0014-4894(90)90131-U
102	Carton et al., 1991a	https://doi.org/10.2307/3544869
103	Carton & Nappi, 1991		Carton, Y., & Nappi, A. (1991). The Drosophila immune reaction and the parasitoid capacity to evade it: genetic and coevolutionary aspects. Acta Oecologica.
104	Nappi et al., 1991	https://doi.org/10.1002/arch.940180304
105	Carton & Sokolowski, 1992	https://doi.org/10.1007/BF01049287
106	Nappi et al., 1992a	https://doi.org/10.1016/0305-0491(92)90027-O
107	Nappi et al., 1992b	https://doi.org/10.1002/arch.940200303
108	Carton et al., 1991b		Carton, Y, Frey, F., & Nappi, A. (1991). Inheritance of the Drosophila immune reaction and estimation of the number of genes. Redia
109	Vass et al., 1993a	https://doi.org/10.2307/3283286
110	Vass et al., 1993b	https://doi.org/10.1016/0145-305X(93)90021-H
111	Nappi et al., 1995		Nappi, A. J., Vass, E., Frey, F., & Carton, Y. (1995). Superoxide anion generation in Drosophila during melanotic encapsulation of parasites. European Journal of Cell Biology.
112	Russo et al., 1996	https://doi.org/10.1017/s0031182000065173
113	Coustau et al., 1996a	https://doi.org/10.1111/j.1365-2583.1996.tb00050.x
114	Coustau et al., 1996b	https://doi.org/10.1016/0145-305X(96)00016-X
115	Dupas et al., 1996	https://doi.org/10.1017/s0031182000081981
116	Delpuech et al., 1996	https://doi.org/10.1002/etc.5620151221
117	Carton & Nappi, 1997	https://doi.org/10.1016/S0169-4758(97)01058-2
118	Benassi et al., 1998	https://doi.org/10.1046/j.1365-2540.1998.00303.x
119	Dupas et al., 1998	https://doi.org/10.1093/jhered/89.4.306
120	Pérez-Maluf et al., 1998	https://doi.org/10.1023/A:1021412916449
121	Hita et al., 1999	https://doi.org/10.1101/gr.9.5.471
122	Dupas & Carton, 1999	https://doi.org/10.1023/A:1006691431658
123	Benassi et al., 2000	https://doi.org/10.1002/(SICI)1520-6327(200002)43:2<64::AID-ARCH2>3.0.CO;2-I
124	Poirie et al., 2000	https://doi.org/10.1098/rspb.2000.1158
125	Nappi et al., 2000	https://doi.org/10.1006/niox.2000.0294
126	Russo et al., 2001	https://doi.org/10.1016/S0022-1910(00)00102-5
127	Carton & Nappi, 2001	https://doi.org/10.1007/s002510000272
128	Sorrentino et al., 2002	https://doi.org/10.1006/dbio.2001.0542
129	Carton et al., 2002	https://doi.org/10.1645/0022-3395(2002)088[0405:diotci]2.0.co;2
130	Campan et al., 2002	https://doi.org/10.1046/j.1365-3032.2002.00295.x
131	Dupas et al., 2003	https://doi.org/10.1038/sj.hdy.6800182
132	Labrosse et al., 2003	https://doi.org/10.1016/S0022-1910(03)00054-4
133	Fleury et al., 2004	https://doi.org/10.1023/B:GENE.0000017640.78087.9e
134	Nappi et al., 2004	https://doi.org/10.1645/GE-266R
135	Carton et al., 2005	https://doi.org/10.1016/j.dci.2004.05.004
136	Nappi et al., 2005	https://doi.org/10.1016/j.jinsphys.2004.10.013
137	Hita et al., 2006	https://doi.org/10.1017/S001667230600841X
138	Dubuffet et al., 2007	https://doi.org/10.1038/sj.hdy.6800893
139	Kohler et al., 2007	https://doi.org/10.1002/arch.20199
140	Dubuffet et al., 2008	https://doi.org/10.1016/j.dci.2007.10.009
141	Carton et al., 2008	https://doi.org/10.1111/j.1744-7917.2008.00188.x
142	Poirié et al., 2009	https://doi.org/10.1016/j.crvi.2008.09.004
143	Carton et al., 2009	https://doi.org/10.1645/GE-2091.1
144	Nappi et al., 2009	https://doi.org/10.1016/S0065-308X(09)70004-1
145	Dubuffet et al., 2009	https://doi.org/10.1016/S0065-308X(09)70006-5
146	Dupas et al., 2009	https://doi.org/10.1016/S0065-308X(09)70011-9
147	Dupas et al., 2013	https://doi.org/10.1080/00379271.2013.815045
148	Carton 1984		Carton, Y. (1984). Analyse expérimentale des interactions entre Drosophila melanogaster et son parasite au cours de l'évolution. Gen. Sel. Evol., 16, 400-414.
149	Carton & Boulétreau, 1985b		Carton Y. & M. Bouletreau. (1985). Encapsulation ability of D. melanogaster : a genetic analysis. in "Invertebrate Immunology Conference, ISDCI". Devel. Comp. Immunol., 9, 175.
150	Nappi & Carton 1986		Nappi A. & Y. Carton. (1986). Cellular immune response of Drosophila. in M. Bréhelin (ed.) Immunity in Invertebrates, Springer Verlag, 13, 171-187
151	Carton & David, 1983	https://doi.org/10.1007/BF01958917
152	McGonigle et al., 2017	https://doi.org/10.1371/journal.ppat.1006683
153	Leitao et al., 2020 preprint		https://doi.org/10.1101/2020.05.01.072413
154	Leitão et al., 2019	https://doi.org/10.1371/journal.ppat.1008084
155	Martinez et al., 2012	https://doi.org/10.1371/journal.pone.0035081
156	Colinet et al., 2013	https://doi.org/10.1016/j.ibmb.2013.03.010
157	Mateos et al., 2016	https://doi.org/10.1002/ece3.2085
158	Higareda-Alvear et al. preprint	https://doi.org/10.1101/2020.08.27.270462
159	Schlenke et al., 2007	https://doi.org/10.1371/journal.ppat.0030158
160	Mortimer et al., 2013	https://doi.org/10.1073/pnas.1222351110
161	Xie et al., 2015	https://doi.org/10.1093/femsec/iu017
162	Xie et al., 2014	https://doi.org/10.1038/hdy.2013.118
163	Xie et al., 2011	https://doi.org/10.1007/s10682-010-9453-7
164	Wey et al., 2020	https://doi.org/10.1534/g3.119.400349
165	Fischer 1975		Fischer, M. (1975). Die nearktischen Phaenocarpa-Arten. Revision der Gruppe A. (Hymenoptera, Braconidae, Alysiinae). Polskie Pismo Entomologiczne 45: 279-356.
166	Wharton 2002	https://doi.org/10.1071/IT01012
167	Janssen et al., 1988	https://doi.org/10.1163/156854288X00049
168	Driessen & Hemerik 1991	https://doi.org/10.2307/3545411
169	Driessen et al. 1989	https://doi.org/10.1163/156854290X00019
170	Kraaijeveld et al., 1999	https://doi.org/10.1046/j.1570-7458.1999.00549.x
171	Papp 1977		Papp, J. (1977). Phaenocarpa (Asobara) persimilis sp. n. (Hymenoptera, Braconidae, Alysiinae) from Australia. Opuscula Zoologica 13: 73-77.
172	McNamee, 1993		McNamee, S. (1993). Collection of Drosophila ambigua from an alcoholic resource in Scotland. Drosophila Information Service 72: 111.
173	Davis et al., 1996		Davis, A. J., M. E. Varley, R. H. A. Baker, and I. C. W Hardy. (1996). Parasitoids of Drosophila in the British Isles. Entomologist 115 (1): 1-13.
174	Marsh 1979		Marsh, P. M. (1979). Braconidae. Aphididae. Hybrizontidae., pp. 144-313. In: K. V. Krombein, P. D. Hurd Jr., D. R. Smith, & B. D. Burks. Catalog of Hymenoptera in America north of Mexico. Smithsonian Institution Press, Washington, DC.
175	Van Alphen & Galis 1983	https://doi.org/10.2307/4465
176	Kraaijeveld & Van der Wel 1994	https://doi.org/10.1111/j.1365-2311.1994.tb00413.x
177	Eslin & Prevost 1998	https://doi.org/10.1016/S0022-1910(98)00013-4
178	Fellowes & Hutcheson 2001		Fellowes, M. and K. Hutcheson. (2001). Flies in the face of adversity. Biologist 48 (2): 75-78.
179	Franzen et al., 2006		Franzen, C., P. H. Futerman, J. Schroeder, B. Salzberger, and A. R. Kraaijeveld. (2006). An ultrastructural and molecular study of Tubulinosema kingi Kramer (Microsporidia: Tubulinosematidae) from Drosophila melanogaster (Diptera: Drosophilidae) and its parasitoid Asobara tabida (Hymenoptera: Braconidae). Journal of Invertebrate Pathology 91 (3): 158-167.
180	Fischer 1968		Fischer, M. (1968). Ueber das Genus Opius Wesmael: Die neotropischen Arten der pallipes-Gruppe (Hymenoptera, Braconidae, Opiinae). Teil II. Zeitschrift fuer Angewandte Entomologie 62: 466-478.
181	Van Achterberg & Salvo 1997		Van Achterberg, C. and A. Salvo. (1997). Reared Opiinae (Hymenoptera: Braconidae) from Argentina. Zoologische Mededelingen 71 (18): 189-214.
182	Van Achterberg 1976		van Achterberg, C.(1976). A new species of Tanycarpa Foerster from England (Hymenoptera, Braconidae, Alysiinae). Entomologische Berichten 36: 12-15.
183	Fischer 1994		Fischer, M. (1994). Beitrag zur Kenntnis der Kieferwespen der Welt (Hymenoptera, Braconidae, Alysiinae: Alysiini). Linzer Biologische Beitraege 26 (2): 763-806.
184	van Achterberg 1988		van Achterberg, C. (1988). The genera of the Aspilota-group and some descriptions of fungicolous Alysiini from the Netherlands (Hymenoptera: Braconidae: Alysiinae). Zoologische Verhandelingen 247: 1-88.
185	Yu et al., 2016	www.taxapad.com	Yu DSK, van Achterberg C, Horstmann K (2016) Taxapad 2016 – World Ichneumonoidea 2015. Taxonomy, biology, morphology and distribution. USB flash drive. Nepean, Ontario
186	Blaimer et al., 2020	https://doi.org/10.1186/s12862-020-01716-2
187	Chiu et al., 2001	https://doi.org/10.1007/978-1-4615-1291-2_14
188	Gokhman et al., 2016	https://doi.org/10.1007/s10709-016-9902-5
189	Govind et al., 2000	https://doi.org/10.1645/0022-3395(2000)086[0463:DAAPEE]2.0.CO;2
190	Ferrarese et al. 2009	https://doi.org/10.1242/jeb.025718
191	Lee et al., 2011	https://doi.org/10.4161/fly.5.2.14674
192	Small et al., 2012	https://doi.org/10.3791/3347
193	Chiu et al., 2006	https://doi.org/10.1099/vir.0.81474-0
194	Heavner et al., 2013	https://doi.org/10.1016/j.gene.2013.04.080
195	Heavner et al., 2017	https://doi.org/10.1016/j.cub.2017.08.019
196	Chiu & Govind 2002	https://doi.org/10.1038/sj.cdd.4401134
197	Morales et al., 2005	https://doi.org/10.1016/j.jinsphys.2004.11.002
198	Gueguen et al., 2012	https://doi.org/10.1128/AEM.01058-12
199	Paddibhatla et al., 2010	https://doi.org/10.1371/journal.ppat.1001234
200	Gueguen et al., 2013	https://doi.org/10.1371/journal.ppat.1003580
201	Gueguen et al., 2011	https://doi.org/10.1016/j.virusres.2011.06.005
202	Tokusumi et al., 2009	https://doi.org/10.1371/journal.pone.0006429
203	Sorrentino et al., 2004	https://doi.org/10.1534/genetics.166.3.1343
204	Kacsoh et al., 2014	https://doi.org/10.1017/S0031182013001431[Opens in a new window]
205	Kacsoh et al., 2013	https://doi.org/10.1126/science.1229625
206	Keebaugh et al., 2011	https://doi.org/10.1093/molbev/msr191
207	Lefevre et al., 2012	https://doi.org/10.1098/rsbl.2011.0725
208	Goecks et al., 2013	https://doi.org/10.1371/journal.pone.0064125
209	Lynch et al., 2016	https://doi.org/10.1111/jeb.12842
210	Lynch et al., 2017	https://doi.org/10.1371/journal.pone.0180182
211	Mortimer et al., 2012	https://doi.org/10.1371/journal.ppat.1002819
212	Singh et al., 2015	https://doi.org/10.1126/science.aab1768
213	Milan et al., 2012	https://doi.org/10.1016/j.cub.2012.01.045
214	Dupas et al., 1998	https://doi.org/10.1093/jhered/89.4.306
215	Colinet et al., 2013	https://dx.doi.org/10.1016/j.ibmb.2013.03.010
216	Knoll et al., 2017	https://doi.org/10.1038/srep40697
