## Supplementary material for "DROP: Molecular voucher database for identification of *Drosophila* parasitoids": DROP_Supplemental_material: DROP_Species_catalog.csv

species_id	phylum	class	order	superfamily	attacking_stage	family	subfamily	tribe	species_status	genus	species_name_only	author	subspecies	synonyms	drosophila_parasitoid	note
1	Arthropoda	Insecta	Hymenoptera	Cynipoidea	larval	Figitidae	Eucoilinae	Eucoilini	valid	Leptopilina	maia	Lue & Buffington 2016			natural_enemy
2	Arthropoda	Insecta	Hymenoptera	Cynipoidea	larval	Figitidae	Eucoilinae	Eucoilini	valid	Leptopilina	decemflagella	Lue & Buffington 2017			natural_enemy
3	Arthropoda	Insecta	Hymenoptera	Cynipoidea	larval	Figitidae	Eucoilinae	Eucoilini	valid	Leptopilina	leipsi	Lue & Buffington 2018			natural_enemy
4	Arthropoda	Insecta	Hymenoptera	Cynipoidea	larval	Figitidae	Eucoilinae	Eucoilini	valid	Leptopilina	boulardi	(Barbotin, Carton & Kelner-Pillault, 1979)		Charips mahensis Kieffer; Cothonaspis (Cothonaspis) boulardi Barbotin, Carton & Kelner-Pillault; Erisphagia mahensis Kieffer	natural_enemy
5	Arthropoda	Insecta	Hymenoptera	Cynipoidea	larval	Figitidae	Eucoilinae	Eucoilini	valid	Leptopilina	clavipes	(Hartig, 1841)		Cothonaspis clavipes Hartig	natural_enemy
6	Arthropoda	Insecta	Hymenoptera	Cynipoidea	larval	Figitidae	Eucoilinae	Eucoilini	valid	Leptopilina	heterotoma	(Thomson, 1862)		Cothonaspis (Erisphagia) philippinensis (Kieffer); Eucoila heterotoma Thomson; Xystus musti Rondani; Ganaspis musti (Rondani); Ganaspis monilicornis Kieffer; Ganaspis subnuda Kieffer; Erisphagia philippinensis Kieffer; Pseudeucoila bocheri Weld; Ganaspis subnuda Quinlan; Pseudeucoila (Pseudeucoila) bochei Weld; Leptopilina bochei (Weld); Leptopilina monilicornis (Kieffer); Leptopilina philippinen…	natural_enemy
7	Arthropoda	Insecta	Hymenoptera	Cynipoidea	larval	Figitidae	Eucoilinae	Eucoilini	valid	Leptopilina	victoriae	Nordlander 1980		Leptopilina victoria Nordlander	natural_enemy
8	Arthropoda	Insecta	Hymenoptera	Cynipoidea	larval	Figitidae	Eucoilinae	Eucoilini	valid	Leptopilina	lasallei	Buffington & Guerrieri 2020			natural_enemy
9	Arthropoda	Insecta	Hymenoptera	Cynipoidea	larval	Figitidae	Eucoilinae	Eucoilini	valid	Leptopilina	orientalis	Allemand & Nordlander 2002			natural_enemy
10	Arthropoda	Insecta	Hymenoptera	Cynipoidea	larval	Figitidae	Eucoilinae	Eucoilini	valid	Leptopilina	freyae	Allemand & Nordlander 2002			natural_enemy
11	Arthropoda	Insecta	Hymenoptera	Cynipoidea	larval	Figitidae	Eucoilinae	Eucoilini	valid	Leptopilina	guineaensis	Allemand & Nordlander 2002			natural_enemy
12	Arthropoda	Insecta	Hymenoptera	Cynipoidea	larval	Figitidae	Eucoilinae	Eucoilini	valid	Leptopilina	ryukyuensis	Novkovic & Kimura 2011			natural_enemy
13	Arthropoda	Insecta	Hymenoptera	Cynipoidea	larval	Figitidae	Eucoilinae	Eucoilini	valid	Leptopilina	japonica japonica	Novkovic & Kimura 2011	japonica formosana		natural_enemy
15	Arthropoda	Insecta	Hymenoptera	Cynipoidea	larval	Figitidae	Eucoilinae	Eucoilini	valid	Leptopilina	pacifica	Novkovic & Kimura 2011			natural_enemy
16	Arthropoda	Insecta	Hymenoptera	Cynipoidea	larval	Figitidae	Eucoilinae	Eucoilini	valid	Leptopilina	tokioensis	Wachi & Kimura 2015			natural_enemy
17	Arthropoda	Insecta	Hymenoptera	Cynipoidea	larval	Figitidae	Eucoilinae	Eucoilini	valid	Leptopilina	tsushimaensis	Wachi & Kimura 2015			natural_enemy
18	Arthropoda	Insecta	Hymenoptera	Cynipoidea	larval	Figitidae	Eucoilinae	Eucoilini	valid	Leptopilina	longipes	(Hartig, 1841)		Cothonaspis longipes Hartig; Leptopilina rutilus (Belizin); Rhoptromeris rutilus Belizin	natural_enemy
19	Arthropoda	Insecta	Hymenoptera	Cynipoidea	larval	Figitidae	Eucoilinae	Ganaspini	valid	Ganaspis	brasiliensis	(Ihering, 1905)		Dieucoila brasiliensis (Kieffer); Ganaspis brasiliensis Kieffer; Dieucoila brasilina (Weld); Eucoila(Eucoila) brasiliensis Kieffer; Pseudeucoila brasiliensis (Kieffer); Pseudeucoila brasiliana Weld	natural_enemy
20	Arthropoda	Insecta	Hymenoptera	Cynipoidea	larval	Figitidae	Eucoilinae	Ganaspini	valid	Ganaspis	seticornis	(Hellen, 1960)		Episoda seticornis Hellen; Odonteucoila cilliaria Belizin; Ganaspis ciliaria (Belizin)	natural_enemy
21	Arthropoda	Insecta	Hymenoptera	Cynipoidea	larval	Figitidae	Eucoilinae	Ganaspini	valid	Ganaspis	hookeri	Craword 1913			natural_enemy
22	Arthropoda	Insecta	Hymenoptera	Cynipoidea	larval	Figitidae	Eucoilinae	Ganaspini	valid	Ganaspis	xanthopoda	(Ashmead, 1896)		Trybliographa xanthopoda Ashmead; Hexaplasta konensis Ashmead; Pesudeucoila (Pseudeucoila) vulgaris Yoshimoto; Ganaspis konensis (Ashmead); Ganaspis vulgaris (Youshimoto)	natural_enemy
23	Arthropoda	Insecta	Hymenoptera	Ichneumonoidea	larval	Braconidae	Alysiinae	Alysiini	valid	Asobara	citri	(Fischer, 1963)		Phaenocarpa citri Fischer	natural_enemy
24	Arthropoda	Insecta	Hymenoptera	Ichneumonoidea	larval	Braconidae	Alysiinae	Alysiini	valid	Asobara	gahani	(Papp, 1969)		Phaenocarpa gahani Papp	natural_enemy
25	Arthropoda	Insecta	Hymenoptera	Ichneumonoidea	larval	Braconidae	Alysiinae	Alysiini	valid	Asobara	tabida	(Nees, 1834)		Alysia (Aphaereta) anomaia Thomson; Alysia tabida Nees von Esenbeck 1834; Phaenocarpa tabida crenulata Fahringer	natural_enemy
26	Arthropoda	Insecta	Hymenoptera	Ichneumonoidea	larval	Braconidae	Alysiinae	Alysiini	valid	Asobara	rufescens	(F�rster, 1862)		Spanista rufescens Forster	natural_enemy
27	Arthropoda	Insecta	Hymenoptera	Ichneumonoidea	larval	Braconidae	Alysiinae	Alysiini	valid	Asobara	brevicauda	van Achterberg & Guerrieri 2016			natural_enemy
28	Arthropoda	Insecta	Hymenoptera	Ichneumonoidea	larval	Braconidae	Alysiinae	Alysiini	valid	Asobara	elongata	van Achterberg & Guerrieri 2016			natural_enemy
29	Arthropoda	Insecta	Hymenoptera	Ichneumonoidea	larval	Braconidae	Alysiinae	Alysiini	valid	Asobara	mesocauda	van Achterberg & Guerrieri 2016			natural_enemy
30	Arthropoda	Insecta	Hymenoptera	Ichneumonoidea	larval	Braconidae	Alysiinae	Alysiini	valid	Asobara	triangulata	van Achterberg & Guerrieri 2016			natural_enemy
31	Arthropoda	Insecta	Hymenoptera	Ichneumonoidea	larval	Braconidae	Alysiinae	Alysiini	valid	Asobara	unicolorata	van Achterberg & Guerrieri 2016			natural_enemy
32	Arthropoda	Insecta	Hymenoptera	Ichneumonoidea	larval	Braconidae	Alysiinae	Alysiini	valid	Asobara	japonica	Belokobylskij 1998			natural_enemy
33	Arthropoda	Insecta	Hymenoptera	Ichneumonoidea	larval	Braconidae	Alysiinae	Alysiini	valid	Asobara	rossica	Belokobylskij 1998			natural_enemy
34	Arthropoda	Insecta	Hymenoptera	Ichneumonoidea	larval	Braconidae	Alysiinae	Alysiini	valid	Asobara	leveri	(Nixon, 1939)		Phaenocarpa leveri Nixon	natural_enemy
35	Arthropoda	Insecta	Hymenoptera	Ichneumonoidea	larval	Braconidae	Alysiinae	Alysiini	valid	Asobara	pleuralis	(Ashmead, 1905)		Aclisis pleuralis Ashmead; Asobara ashmeadi (Papp); Phaenocarpa (Asobara) ashmeadi Papp	natural_enemy
36	Arthropoda	Insecta	Hymenoptera	Ichneumonoidea	larval	Braconidae	Alysiinae	Alysiini	valid	Asobara	persimilis	(Prince, 1976)		Phaenocarpa persimilis Prince; Phaenocarpa (Asobara) persimilis Papp	natural_enemy
37	Arthropoda	Insecta	Hymenoptera	Ichneumonoidea	larval	Braconidae	Alysiinae	Alysiini	valid	Aphaereta	minuta	(Nees, 1811)	Aphaereta minuta inepta Morley; Aphaereta minuta minuta (Nees von Esenbeck)	Alysia (Aphaereta) stigmaticalis Thomson; Alysia cephalotes Haliday; Alysia confluens Ratzeburg; Alysia fuscipes Nees von Esenbeck; Aphaereta stigmaticalis Thomson; Stephanus minutus Nees von Esenbeck	natural_enemy
38	Arthropoda	Insecta	Hymenoptera	Diaprioidea	pupal	Diapriidae	Diapriinae		valid	Trichopria	drosophilae	(Kieffer, 1912)		Ashmeadopria drosophilae Kieffer	natural_enemy
39	Arthropoda	Insecta	Hymenoptera	Ichneumonoidea	larval	Braconidae	Alysiinae	Alysiini	valid	Aphaereta	scaptomyzae	Fischer 1966			natural_enemy
40	Arthropoda	Insecta	Hymenoptera	Ichneumonoidea	larval	Braconidae	Alysiinae	Alysiini	valid	Aphaereta	pallipes	(Say, 1829)		Alysia pallipes Say; Aphaereta californica Ashmead; Aphaerta muscae Ashmead; Aphaereta delosa Viereck; Aphaereta oscinidis Ashmead; Aphaereta pegomyiae Brues; Aphaereta sarcophagae Gahan; Aphaereta subtricarinata Viereck; Aphaereta pallidipes Dalla Torre; Trichesia auripes Provancher; Trinaria pilicornis Provancher	natural_enemy
41	Arthropoda	Insecta	Hymenoptera	Ichneumonoidea	larval	Braconidae	Alysiinae	Alysiini	valid	Phaenocarpa	tacita	Stelfox 1941		Phaenocarpa (Phaenocarpa) tacita Stelfox	natural_enemy
42	Arthropoda	Insecta	Hymenoptera	Ichneumonoidea	larval	Braconidae	Alysiinae	Alysiini	valid	Tanycarpa	bicolor	(Nees, 1814)		Alysia (Alysia) ancilla Haliday; Bassus bicolor Nees von Esenbeck; Tanycarpa ancilla (Haliday)	natural_enemy
43	Arthropoda	Insecta	Hymenoptera	Ichneumonoidea	larval	Braconidae	Alysiinae	Alysiini	valid	Tanycarpa	punctata	van Achterberg 1976			natural_enemy
44	Arthropoda	Insecta	Hymenoptera	Chalcidoidea	pupal	Pteromalidae	Pteromalinae		valid	Pachycrepoideus	vindemmiae	(Rondani, 1875)		Pachycrepoideus dubius Ashmead; Anisopteromalia crassinervis Boucek	natural_enemy	this species can also facultatively attacks Asobara tabida and Leptopilina heterotoma
45	Arthropoda	Insecta	Hymenoptera	Chalcidoidea	pupal	Pteromalidae	Spalangiinae		valid	Spalangia	erythromera	Foerster 1850			natural_enemy
46	Arthropoda	Insecta	Hymenoptera	Chalcidoidea	pupal	Pteromalidae	Spalangiinae		valid	Spalangia	drosophilae	Ashmead 1887			natural_enemy
47	Arthropoda	Insecta	Hymenoptera	Cynipoidea	larval	Figitidae	Eucoilinae	Eucoilini	valid	Leptopilina	rugipunctata	(Yoshimoto, 1962)		Pseudeucoila (Pseudeucoila) rugipunctata Yoshimoto	natural_enemy
48	Arthropoda	Insecta	Hymenoptera	Cynipoidea	larval	Figitidae	Eucoilinae		valid	Leptolamina	ponapensis	Yoshimoto 1962			natural_enemy
49	Arthropoda	Insecta	Hymenoptera	Cynipoidea	larval	Figitidae	Eucoilinae		valid	Leptolamina	gressitti	Yoshimoto & Yasumatsu 1965			natural_enemy
50	Arthropoda	Insecta	Hymenoptera	Cynipoidea	larval	Figitidae	Eucoilinae		valid	Leptolamina	papuensis	Yoshimoto 1963			natural_enemy
51	Arthropoda	Insecta	Hymenoptera	Cynipoidea	larval	Figitidae	Eucoilinae	Eucoilini	valid	Leptopilina	fimbriata	(Kieffer, 1901)		Erisphagia longipes Cameron; Eucoela fimbriata Kieffer; Psilosema xanthopum Kieffer; Psilosema filicorne Kieffer; Psilosema longicornis Kieffer; Episoda dolichocera Hellen; Leptopilina filicornis (Kieffer); Leptopilina longicornis (Kieffer); Leptopilina longipes (Cameron); Leptopilina xanthopa (Kieffer)	natural_enemy
52	Arthropoda	Insecta	Hymenoptera	Cynipoidea	larval	Figitidae	Eucoilinae	Eucoilini	valid	Leptopilina	mahensis	(Kieffer, 1911)		Cothonaspis (Erisphagia) mahensis (Kieffer)	natural_enemy
53	Arthropoda	Insecta	Hymenoptera	Cynipoidea	larval	Figitidae	Eucoilinae	Eucoilini	valid	Leptopilina	rufipes	(Cameron, 1908)		Psilosema rufipes Cameron; Cothonaspis (Hexarhoptra) rufipes (Cameron)	natural_enemy
54	Arthropoda	Insecta	Hymenoptera	Cynipoidea	larval	Figitidae	Eucoilinae	Eucoilini	valid	Leptopilina	atraticeps	(Kieffer, 1911)		Ectolyta atraticeps Kieffer	natural_enemy
55	Arthropoda	Insecta	Hymenoptera	Cynipoidea	larval	Figitidae	Eucoilinae	Eucoilini	valid	Leptopilina	cupulifera	(Kieffer, 1916)		Erisphagia cupulifera Kieffer; Cothonaspis (Erisphagia) cupulifera (Kieffer)	natural_enemy
56	Arthropoda	Insecta	Hymenoptera	Cynipoidea	larval	Figitidae	Eucoilinae	Trichoplastini	valid	Rhoptromeris	villosa	(Hartig, 1840)		Glauraspidia parva Thomson; Cothonaspies villosus Hartig	natural_enemy
57	Arthropoda	Insecta	Hymenoptera	Cynipoidea	larval	Figitidae	Eucoilinae	Trichoplastini	valid	Rhoptromeris	rufiventris	(Giraud, 1860)		Eucoila rufiventris Giraud	natural_enemy
58	Arthropoda	Insecta	Hymenoptera	Cynipoidea	larval	Figitidae	Eucoilinae	Trichoplastini	valid	Rhoptromeris	nigriventris	Nordlander 1978			natural_enemy
59	Arthropoda	Insecta	Hymenoptera	Cynipoidea	larval	Figitidae	Eucoilinae	Eucoilini	valid	Leptopilina	australis	(Belizin, 1966)		Rhoptromeris australis Belizin	natural_enemy
60	Arthropoda	Insecta	Hymenoptera	Cynipoidea	larval	Figitidae	Eucoilinae	Kleidotomini	valid	Kleidotoma	dolichocera	Thomson 1877			natural_enemy
61	Arthropoda	Insecta	Hymenoptera	Cynipoidea	larval	Figitidae	Eucoilinae	Kleidotomini	valid	Kleidotoma	psiloides	Westwood 1833			natural_enemy
62	Arthropoda	Insecta	Hymenoptera	Cynipoidea	larval	Figitidae	Eucoilinae	Kleidotomini	valid	Kleidotoma	bicolor	(Giraud, 1860)		Eucoila bicolor Giraud	natural_enemy
63	Arthropoda	Insecta	Hymenoptera	Cynipoidea	larval	Figitidae	Eucoilinae		valid	Leptolamina	seychellensis	(Kieffer, 1911)		Eucoila (Tetramerocera) seychellensis Kieffer; Pseudeucoila (Tetramerocera) seychellensis (Kieffer); Trybliographa seychellensis (Kieffer)	natural_enemy
64	Arthropoda	Insecta	Hymenoptera	Cynipoidea	larval	Figitidae	Eucoilinae	Ganaspini	valid	Ganaspis	mundata	Forster 1869			natural_enemy
65	Arthropoda	Insecta	Hymenoptera	Cynipoidea	larval	Figitidae	Eucoilinae	Eucoilini	unknown	Leptopilina	maria	(Girault, 1930)		Hexaplasta maris Girault	natural_enemy
66	Arthropoda	Insecta	Hymenoptera	Cynipoidea	larval	Figitidae	Eucoilinae	Eucoilini	unknown	Leptopilina	lonchaeae	(Cameron, 1912)		Heptamerocera lonchaeae Cameron	natural_enemy
67	Arthropoda	Insecta	Hymenoptera	Cynipoidea	larval	Figitidae	Eucoilinae	Ganaspini	unknown	Ganaspis	mellipes	(Say, 1826)			natural_enemy
68	Arthropoda	Insecta	Hymenoptera	Cynipoidea	larval	Figitidae	Eucoilinae	Ganaspini	valid	Ganaspis	mahensis	Kieffer 1911			natural_enemy	could br Synonymous with G. xanthopoda
69	Arthropoda	Insecta	Hymenoptera	Cynipoidea	larval	Figitidae	Eucoilinae	Ganaspini	valid	Ganaspis	tenuicornis	Kieffer 1904		Ganaspis mundata Forster	natural_enemy
70	Arthropoda	Insecta	Hymenoptera	Ichneumonoidea	larval	Braconidae	Alysiinae	Alysiini	valid	Asobara	ajbelli	Berry 2007			natural_enemy
71	Arthropoda	Insecta	Hymenoptera	Ichneumonoidea	larval	Braconidae	Alysiinae	Alysiini	valid	Asobara	albiclava	Berry 2007			natural_enemy
72	Arthropoda	Insecta	Hymenoptera	Ichneumonoidea	larval	Braconidae	Alysiinae	Alysiini	valid	Aspilota	albertica	Berry 2007			natural_enemy
73	Arthropoda	Insecta	Hymenoptera	Ichneumonoidea	larval	Braconidae	Alysiinae	Alysiini	valid	Aspilota	angusta	Berry 2007			natural_enemy
74	Arthropoda	Insecta	Hymenoptera	Ichneumonoidea	larval	Braconidae	Alysiinae	Alysiini	valid	Aspilota	parecur	Berry 2007			natural_enemy
75	Arthropoda	Insecta	Hymenoptera	Ichneumonoidea	larval	Braconidae	Alysiinae	Alysiini	valid	Aspilota	villosa	Berry 2007			natural_enemy
76	Arthropoda	Insecta	Hymenoptera	Ichneumonoidea	larval	Braconidae	Opiinae	Opiini	valid	Areotetes	carinuliferus	Li & van Achterberg 2013			natural_enemy
77	Arthropoda	Insecta	Hymenoptera	Ichneumonoidea	larval	Braconidae	Alysiinae	Alysiini	valid	Asobara	antipoda	(Ashmead, 1900)		Phaenocarpa antipoda (Ashmead)	potential_enemy
78	Arthropoda	Insecta	Hymenoptera	Ichneumonoidea	larval	Braconidae	Alysiinae	Alysiini	valid	Dinotrema	barrattae	Berry 2007		Dinotrema (Dinotrema) barrattae Berry	natural_enemy
79	Arthropoda	Insecta	Hymenoptera	Ichneumonoidea	larval	Braconidae	Alysiinae	Alysiini	valid	Dinotrema	philipi	Berry 2007		Dinotrema (Dinotrema) philipi Berry	potential_enemy
80	Arthropoda	Insecta	Hymenoptera	Cynipoidea	larval	Figitidae	Eucoilinae	Kleidotomini	valid	Kleidotoma	filicornis	(Cameron, 1889)		Kleditoma filicornis Cameron	natural_enemy
81	Arthropoda	Insecta	Hymenoptera	Cynipoidea	larval	Figitidae	Eucoilinae	Kleidotomini	valid	Kleidotoma	icarus	(Quinlan, 1964)		Aphiloptera icarus Quinlan	natural_enemy
82	Arthropoda	Insecta	Hymenoptera	Cynipoidea	larval	Figitidae	Eucoilinae	Kleidotomini	valid	Kleidotoma	tetratoma	(Hartig, 1841)		Cothonaspis tetratomus Hartig; Rhynchacis tetratoma Kieffer	natural_enemy
83	Arthropoda	Insecta	Hymenoptera	Ichneumonoidea	larval	Braconidae	Opiinae	Opiini	valid	Opius	bellus	Gahan 1930		Opius(Bellopius) bellus Gahan; Opius gomesi Costa Lima; Opius turicai Blanchard	potential_enemy
84	Arthropoda	Insecta	Hymenoptera	Ichneumonoidea	larval	Braconidae	Opiinae	Opiini	valid	Opius	cinerariae	Fischer		Opius (Gerius) cinerariae Fischer	potential_enemy
85	Arthropoda	Insecta	Hymenoptera	Ichneumonoidea	larval	Braconidae	Opiinae	Opiini	valid	Opius	crenuliferus	Li & van Achterberg 2013		Opius (Opius) crenuliferus Li & van Achterberg	potential_enemy
86	Arthropoda	Insecta	Hymenoptera	Ichneumonoidea	larval	Braconidae	Opiinae	Opiini	valid	Opius	monilipalpis	Li & van Achterberg 2013		Opius (Opius) monilipalpis Li & van Achterberg	potential_enemy
87	Arthropoda	Insecta	Hymenoptera	Ichneumonoidea	larval	Braconidae	Opiinae	Opiini	unknown	Opius	ocreatus	(Papp)		Opius (Opius) pachymerus	potential_enemy
88	Arthropoda	Insecta	Hymenoptera	Ichneumonoidea	larval	Braconidae	Opiinae	Opiini	valid	Opiognathus	pactus	(Haliday, 1837)		Opius pactus Haliday; Opiognathus pactus (Haliday)	potential_enemy
89	Arthropoda	Insecta	Hymenoptera	Ichneumonoidea	larval	Braconidae	Opiinae	Opiini	valid	Opius	pallipes	Wesmael 1835			potential_enemy
90	Arthropoda	Insecta	Hymenoptera	Ichneumonoidea	larval	Braconidae	Opiinae	Opiini	valid	Opius	youi	Li & van Achterberg 2013		Opius (Opius) youi Li & van Achterberg	potential_enemy
91	Arthropoda	Insecta	Hymenoptera	Ichneumonoidea	larval	Braconidae	Alysiinae	Alysiini	valid	Phaenocarpa	conspurcator	(Haliday, 1838)		Alysia (Alysia) conspurcator Haliday; Alysia arctica Thomson; Phaenocarpa remota Papp; Phaenocarpa tatrica Niezabitowski	natural_enemy
92	Arthropoda	Insecta	Hymenoptera	Cynipoidea	larval	Figitidae	Eucoilinae	Trichoplastini	valid	Rhoptromeris	heptoma	(Hartig, 1840)			natural_enemy
93	Arthropoda	Insecta	Hymenoptera	Chalcidoidea	pupal	Pteromalidae	Pteromalinae		valid	Trichomalopsis	dubia	(Ashmead, 1896)		Eupteromalus dubia (Ashmead); Eupteromalus dubius (Ashmead); Trichomalopsis dubius (Ashmead)	natural_enemy
94	Arthropoda	Insecta	Hymenoptera	Chalcidoidea	pupal	Pteromalidae	Pteromalinae		valid	Trichomalopsis	sarcophagae	(Gahan, 1914)		Eupteromalus sarcophagae Gahan	natural_enemy
95	Arthropoda	Insecta	Hymenoptera	Ichneumonoidea	larval	Braconidae	Alysiinae	Alysiini	valid	Aspilota	concolor	Nees 1812		Dinotrema (Dinotrema) concolor (Nees)	potential_enemy
96	Arthropoda	Insecta	Hymenoptera	Ichneumonoidea	larval	Braconidae	Opiinae	Opiini	valid	Opius	trimaculatus	Spinola		Opius (Phaedrotoma) trimaculatus Spinola	natural_enemy
97	Arthropoda	Insecta	Hymenoptera	Chalcidoidea	pupal	Pteromalidae	Pteromalinae		valid	Trichomalopsis	microptera	(Lindeman, 1887)			natural_enemy
98	Arthropoda	Insecta	Hymenoptera	Chalcidoidea	pupal	Pteromalidae	Pteromalinae		unknown	Trichomalopsis	nigricola	Boucek			natural_enemy
99	Arthropoda	Insecta	Hymenoptera	Ichneumonoidea	larval	Braconidae	Opiinae	Opiini	valid	Areotetes	striatiferus	Li & van Achterberg 2013			natural_enemy
100	Arthropoda	Insecta	Hymenoptera	Ichneumonoidea	larval	Braconidae	Alysiinae	Alysiini	valid	Tanycarpa	chors	Belokobylskij 1998			natural_enemy
101	Arthropoda	Insecta	Hymenoptera	Ichneumonoidea	larval	Braconidae	Opiinae	Opiini	valid	Opius	pteridiophilus	Wharton & Austin 1990		Opius(Frekius) pteridiophilus Wharton & Austin	natural_enemy
102	Arthropoda	Insecta	Hymenoptera	Ichneumonoidea	larval	Braconidae	Opiinae	Opiini	valid	Opius	pterus	Wharton & Austin 1990		Opius(Adontopius) pterus Wharton & Austin; Opius(Opiothorax) pterus Wharton& Austin	natural_enemy
103	Arthropoda	Insecta	Hymenoptera	Ichneumonoidea	larval	Braconidae	Alysiinae	Alysiini	valid	Dinotrema	longworthi	Berry 2007		Dinotrema (Dinotrema) longworthi Berry	natural_enemy
104	Arthropoda	Insecta	Hymenoptera	Ichneumonoidea	larval	Braconidae	Alysiinae	Alysiini	valid	Aphaereta	aotea	Hughes & Woolcock 1976			natural_enemy
105	Arthropoda	Insecta	Hymenoptera	Ichneumonoidea	larval	Braconidae	Alysiinae	Alysiini	valid	Aspilota	andyaustini	Wharton 2002			natural_enemy
106	Arthropoda	Insecta	Hymenoptera	Chalcidoidea	pupal	Encyrtidae	Encyrtinae		valid	Tachinaephagus	zealandicus	Ashmead 1904			natural_enemy
107	Arthropoda	Insecta	Hymenoptera	Diaprioidea	pupal	Diapriidae	Diapriinae		valid	Trichopria	anastrephae	Costa Lima 1940		Trichopria(Planopria) anastrephae Costa Lima	natural_enemy
108	Arthropoda	Insecta	Hymenoptera	Chalcidoidea	pupal	Pteromalidae			valid	Vrestovia	fidenas	(Walker, 1848)			natural_enemy
109	Arthropoda	Insecta	Hymenoptera	Cynipoidea	larval	Figitidae	Eucoilinae	Ganaspini	provisional	Ganaspis	drop_Gan1_sp1				natural_enemy	Jeffs et al., Ganaspsis cutiepie
110	Arthropoda	Insecta	Hymenoptera	Cynipoidea	larval	Figitidae	Eucoilinae	Eucoilini	provisional	Leptopilina	drop_Fig124_sp2				natural_enemy	Jeffs our124Leptopilina typical
111	Arthropoda	Insecta	Hymenoptera	Cynipoidea	larval	Figitidae	Eucoilinae	Eucoilini	provisional	Leptopilina	drop_Fig58_sp3				natural_enemy	Jeffs et al., Leptopilina tensecond
112	Arthropoda	Insecta	Hymenoptera	Cynipoidea	larval	Figitidae	Eucoilinae	Eucoilini	provisional	Leptopilina	drop_Fig059_sp4				natural_enemy	Jeffs et al., Leptopilina (asiansp)
113	Arthropoda	Insecta	Hymenoptera	Cynipoidea	larval	Figitidae	Eucoilinae		provisional	Leptolamina	drop_Fig64_sp5				natural_enemy	Jeffs Leptoplamina lamina
114	Arthropoda	Insecta	Hymenoptera	Cynipoidea	larval	Figitidae	Eucoilinae		provisional	Leptolamina	drop_Lmn_sp6				natural_enemy	Leptoplamina (narrow)
115	Arthropoda	Insecta	Hymenoptera	Cynipoidea	larval	Figitidae	Eucoilinae	Eucoilini	provisional	Leptopilina	drop_STL_sp7				natural_enemy	Tracey's lab STL wasps
116	Arthropoda	Insecta	Hymenoptera	Ichneumonoidea	larval	Braconidae	Alysiinae	Alysiini	provisional	NA	drop_Aso_sp8				natural_enemy	Jeffs et al., AsobaraPV20/our123 (Bra 124), our 125 (Bra66)
117	Arthropoda	Insecta	Hymenoptera	Diaprioidea	pupal	Diapriidae	Diapriinae		provisional	Trichopria	drop_Dia127_sp9				natural_enemy	Jeffs Diapriid 70AD
118	Arthropoda	Insecta	Hymenoptera	Diaprioidea	pupal	Diapriidae	Diapriinae		provisional	Trichopria	drop_Bdia_sp10				natural_enemy	Big Diapriid
119	Arthropoda	Insecta	Hymenoptera	Chalcidoidea	pupal	Pteromalidae	Pteromalinae		provisional	NA	drop_Pte69_sp11				natural_enemy	Jeffs our68Pteromalidae
120	Arthropoda	Insecta	Hymenoptera	Chalcidoidea	pupal	Encyrtidae	Encyrtinae		provisional	NA	drop_Cha2_sp12				natural_enemy	Jeffs Chalcidoidea sp.1 (black and red)
121	Arthropoda	Insecta	Hymenoptera	Diaprioidea	pupal	Diapriidae	Diapriinae		valid	Trichopria	modesta	(Ratzeburg, 1848)			natural_enemy
122	Arthropoda	Insecta	Hymenoptera	Chalcidoidea	pupal	Pteromalidae			unknown	Vrestovia	brevior	Boucek 1993			natural_enemy
123	Arthropoda	Insecta	Hymenoptera	Ichneumonoidea	larval	Braconidae	Alysiinae	Alysiini	valid	Asobara	orientalis	Viereck 1913			potential_enemy
124	Arthropoda	Insecta	Hymenoptera	Ichneumonoidea	larval	Braconidae	Alysiinae	Alysiini	valid	Asobara	kenyaensis	Peris-Felipo 2014			potential_enemy
125	Arthropoda	Insecta	Hymenoptera	Ichneumonoidea	larval	Braconidae	Alysiinae	Alysiini	valid	Asobara	turneri	Peris-Felipo 2014			potential_enemy
126	Arthropoda	Insecta	Hymenoptera	Ichneumonoidea	larval	Braconidae	Alysiinae	Alysiini	valid	Asobara	bactrocerae	(Gahan, 1952)			natural_enemy	cited as A. orientalis in Kimura & Suwito 2012, 2015
127	Arthropoda	Insecta	Hymenoptera	Ichneumonoidea	larval	Braconidae	Alysiinae	Alysiini	provisional	Aphaereta	drop_TK1_sp13	Kimura			natural_enemy
128	Arthropoda	Insecta	Hymenoptera	Ichneumonoidea	larval	Braconidae	Alysiinae	Alysiini	provisional	Aphaereta	drop_TM1_sp14	Kimura			natural_enemy
129	Arthropoda	Insecta	Hymenoptera	Ichneumonoidea	larval	Braconidae	Alysiinae	Alysiini	provisional	Aphaereta	drop_SP1_sp15	Kimura			natural_enemy	Cited as Aphaereta sp. in Yorozuya 2006
130	Arthropoda	Insecta	Hymenoptera	Ichneumonoidea	larval	Braconidae	Alysiinae	Alysiini	provisional	Asobara	drop_KG1_sp16	Kimura			natural_enemy
131	Arthropoda	Insecta	Hymenoptera	Ichneumonoidea	larval	Braconidae	Alysiinae	Alysiini	provisional	Asobara	drop_NG1_sp17	Kimura			natural_enemy	Cited as A. tabida in Mitsui et al. 2007; Nomano et al. 2015
132	Arthropoda	Insecta	Hymenoptera	Ichneumonoidea	larval	Braconidae	Alysiinae	Alysiini	provisional	Asobara	drop_SP1_sp18	Kimura			natural_enemy
133	Arthropoda	Insecta	Hymenoptera	Ichneumonoidea	larval	Braconidae	Alysiinae	Alysiini	provisional	Asobara	drop_Sp2_sp19	Kimura			natural_enemy
134	Arthropoda	Insecta	Hymenoptera	Ichneumonoidea	larval	Braconidae	Alysiinae	Alysiini	provisional	Asobara	drop_SK2_sp20	Kimura			natural_enemy
135	Arthropoda	Insecta	Hymenoptera	Ichneumonoidea	larval	Braconidae	Alysiinae	Alysiini	provisional	Phaenocarpa	drop_TK1_sp21	Kimura			natural_enemy	Cited as Phaenocarpa sp. in Yorozuya 2006
136	Arthropoda	Insecta	Hymenoptera	Ichneumonoidea	larval	Braconidae	Alysiinae	Alysiini	provisional	Phaenocarpa	drop_ IR1_sp22	Kimura			natural_enemy
137	Arthropoda	Insecta	Hymenoptera	Ichneumonoidea	larval	Braconidae	Alysiinae	Alysiini	provisional	Tanycarpa	drop_NG1_sp23	Kimura			natural_enemy
138	Arthropoda	Insecta	Hymenoptera	Ichneumonoidea	larval	Braconidae	Alysiinae	Alysiini	provisional	Alysia	drop_SP1_sp24	Kimura			natural_enemy	Cited as Opius sp. in Kimura 2015
139	Arthropoda	Insecta	Hymenoptera	Cynipoidea	larval	Figitidae	Eucoilinae	Ganaspini	provisional	Ganaspis	drop_ IR1_sp25	Kimura			natural_enemy	Cited as Ganaspis sp. 1 in Mitsui et al. 2007
140	Arthropoda	Insecta	Hymenoptera	Cynipoidea	larval	Figitidae	Eucoilinae	Ganaspini	provisional	Ganaspis	drop_ IR2_sp26	Kimura			natural_enemy
141	Arthropoda	Insecta	Hymenoptera	Cynipoidea	larval	Figitidae	Eucoilinae	Ganaspini	provisional	Ganaspis	drop_TK1_sp27	Kimura			natural_enemy	Cited as Ganaspis sp. 2 in Mitsui et al. 2007
142	Arthropoda	Insecta	Hymenoptera	Cynipoidea	larval	Figitidae	Eucoilinae	Kleidotomini	provisional	Kleidotoma	drop_TK1_sp28	Kimura			natural_enemy
143	Arthropoda	Insecta	Hymenoptera	Cynipoidea	larval	Figitidae	Eucoilinae		provisional	Leptolamina	drop_TK1_sp29	Kimura			natural_enemy	Cited as Leptolamina sp. in Mitsui et al. 2007 and Novkovi? et al. 2012
144	Arthropoda	Insecta	Hymenoptera	Cynipoidea	larval	Figitidae	Eucoilinae	Eucoilini	provisional	Leptopilina	drop_IR1_sp30	Kimura			natural_enemy	Cited as L. heterotoma Iriomote h in Novkovi? et al. 2011
145	Arthropoda	Insecta	Hymenoptera	Cynipoidea	larval	Figitidae	Eucoilinae	Eucoilini	provisional	Leptopilina	drop_TK2_sp31	Kimura			natural_enemy	Cited as L. heterotoma Tokyo h2 in Novkovi? et al. 2011; L. sp. TK2 in Kasuya et al. 2013b
146	Arthropoda	Insecta	Hymenoptera	Cynipoidea	larval	Figitidae	Eucoilinae	Eucoilini	provisional	Leptopilina	drop_TK3_sp32	Kimura			natural_enemy	Cited as L. heterotoma Tokyo h3 in Novkovi? et al. 2011
147	Arthropoda	Insecta	Hymenoptera	Cynipoidea	larval	Figitidae	Eucoilinae	Eucoilini	provisional	Leptopilina	drop_NG1_sp33	Kimura			natural_enemy
148	Arthropoda	Insecta	Hymenoptera	Cynipoidea	larval	Figitidae	Eucoilinae	Eucoilini	provisional	Leptopilina	drop_BG1_sp34	Kimura			natural_enemy
149	Arthropoda	Insecta	Hymenoptera	Cynipoidea	larval	Figitidae	Eucoilinae	Eucoilini	provisional	Leptopilina	drop_SK1_sp35	Kimura			natural_enemy
150	Arthropoda	Insecta	Hymenoptera	Diaprioidea	pupal	Diapriidae	Diapriinae		provisional	Trichopria	drop_TK1_sp36	Kimura			natural_enemy	Cited as Trichopria sp. in Mitsui et al. 2007; T. drosophililae?
151	Arthropoda	Insecta	Hymenoptera	Diaprioidea	pupal	Diapriidae	Diapriinae		provisional	Trichopria	drop_ BG1_sp37	Kimura			natural_enemy
152	Arthropoda	Insecta	Hymenoptera	Chalcidoidea	pupal	Pteromalidae	Spalangiinae		provisional	Spalangia	drop_IR1_sp38	Kimura			natural_enemy	Cited as Spalangia sp. in Novkovi? et al. 2012
153	Arthropoda	Insecta	Hymenoptera	Chalcidoidea	pupal	Pteromalidae	Spalangiinae		provisional	Spalangia	drop_NG1_sp39	Kimura			natural_enemy
154	Arthropoda	Insecta	Hymenoptera	Chalcidoidea	pupal	Pteromalidae	Spalangiinae		provisional	Spalangia	drop_SK1_sp40	Kimura			natural_enemy
155	Arthropoda	Insecta	Hymenoptera	Chalcidoidea	pupal	Encyrtidae	Encyrtinae		provisional	Tachinaephagus	drop_ IR1_sp41	Kimura			natural_enemy	Cited as Tachinaephagus sp. in Novkovi? et al. 2012
156	Arthropoda	Insecta	Hymenoptera	Chalcidoidea	pupal	Encyrtidae	Encyrtinae		provisional	Tachinaephagus	drop_BG1_sp42	Kimura			natural_enemy
157	Arthropoda	Insecta	Hymenoptera	Ichneumonoidea	larval	Braconidae	Alysiinae		valid	Phaenocarpa	drosophilae	(Fischer 1975)			natural_enemy
158	Arthropoda	Insecta	Hymenoptera	Cynipoidea	larval	Figitidae	Eucoilinae	Eucoilini	provisional		drop_Lg500_sp43				natural_enemy	Ganaspis/Leptopilina (Lg500)
159	Arthropoda	Insecta	Hymenoptera	Diaprioidea	pupal	Diapriidae	Diapriinae		provisional	Trichopria	drop_ Tri_sp44				natural_enemy	TriCal, Td, TdG, TriFr
160	Arthropoda	Insecta	Hymenoptera	Chalcidoidea	pupal	Pteromalidae			provisional		drop_ PachyPort_sp45				natural_enemy	PachyPort, PV
161	Arthropoda	Insecta	Hymenoptera	Chalcidoidea	pupal	Pteromalidae			provisional		drop_ PacAtl_sp46				natural_enemy
162	Arthropoda	Insecta	Hymenoptera	Ichneumonoidea	larval	Braconidae	Alysiinae		provisional		drop_ Aly_sp47				natural_enemy	AtSw2, AtFr
163	Arthropoda	Insecta	Hymenoptera	Ichneumonoidea	larval	Braconidae	Alysiinae		provisional		drop_ Aly_sp48				natural_enemy	Aclc
164	Arthropoda	Insecta	Hymenoptera	Ichneumonoidea	larval	Braconidae	Alysiinae		provisional		drop_ Aly_sp49				natural_enemy	Aph1Atl
165	Arthropoda	Insecta	Hymenoptera	Ichneumonoidea	larval	Braconidae	Alysiinae		provisional		drop_ Aly_sp50				natural_enemy	AjJap, AperAus
166	Arthropoda	Insecta	Hymenoptera	Cynipoidea	larval	Figitidae	Eucoilinae	Eucoilini	provisional	Ganaspis	drop_ Gan_sp51				natural_enemy	GxHaw, GxVa, GxUg, GxHaw, Ks, GxHondu
167	Arthropoda	Insecta	Hymenoptera	Cynipoidea	larval	Figitidae	Eucoilinae	Eucoilini	provisional	Ganaspis	drop_ Gan_sp52				natural_enemy	GhHaw, G2, G2Atl
168	Arthropoda	Insecta	Hymenoptera	Cynipoidea	larval	Figitidae	Eucoilinae	Eucoilini	provisional	Ganaspis	drop_ Gan_sp53				natural_enemy	G1FL, G1F1, GhFL, G1Haw
169	Arthropoda	Insecta	Hymenoptera	Cynipoidea	larval	Figitidae	Eucoilinae	Eucoilini	provisional	Leptopilina	drop_ Lep_sp54				natural_enemy	LcNet
170	Arthropoda	Insecta	Hymenoptera	Cynipoidea	larval	Figitidae	Eucoilinae	Eucoilini	provisional	Leptopilina	drop_ Lep_sp55				natural_enemy	LvPhil, GREN6, LvHaw, RhoTs, LvHaw, GREN5, JC, LvUnk
171	Arthropoda	Insecta	Hymenoptera	Cynipoidea	larval	Figitidae	Eucoilinae	Eucoilini	provisional	Leptopilina	drop_ Lep_sp56				natural_enemy	LlJap
172	Arthropoda	Insecta	Hymenoptera	Cynipoidea	larval	Figitidae	Eucoilinae	Eucoilini	provisional	Leptopilina	drop_ Lep_sp57				natural_enemy	Lplindo
173	Arthropoda	Insecta	Hymenoptera	Cynipoidea	larval	Figitidae	Eucoilinae	Eucoilini	provisional	Leptopilina	drop_ Lep_sp58				natural_enemy	LbKen, LbG486, Lb17, G4, LbG486G, Lb84, SFNS, G495, NS1bS, NS1c, LbFr
174	Arthropoda	Insecta	Hymenoptera	Cynipoidea	larval	Figitidae	Eucoilinae	Eucoilini	provisional	Leptopilina	drop_ Lep_sp59				natural_enemy	LmAtl, LbG486, LcAtl
175	Arthropoda	Insecta	Hymenoptera	Cynipoidea	larval	Figitidae	Eucoilinae	Eucoilini	provisional	Leptopilina	drop_ Lep_sp60				natural_enemy	Lc03
176	Arthropoda	Insecta	Hymenoptera	Cynipoidea	larval	Figitidae	Eucoilinae	Eucoilini	provisional	Ganaspis	drop_ Lc01_sp61				natural_enemy	Lc01, could be Ganaspis
177	Arthropoda	Insecta	Hymenoptera	Cynipoidea	larval	Figitidae	Eucoilinae	Eucoilini	provisional	Leptopilina	drop_ Lep_sp62				natural_enemy	W2
178	Arthropoda	Insecta	Hymenoptera	Ichneumonoidea	larval	Braconidae	Alysiinae		provisional		drop_ Aly_sp63				natural_enemy	SevernMD
179	Arthropoda	Insecta	Hymenoptera	Chalcidoidea	pupal				provisional		drop_ CH_sp64				natural_enemy	Chalcidoidea species from Jeffs study can't tell the species apart
180	Arthropoda	Insecta	Hymenoptera	Diaprioidea	pupal	Diapriidae	Diapriinae		provisional	Trichopria	drop_ Dia70_sp65				natural_enemy	Jeffs our070Diaprriid/Our069
181	Arthropoda	Insecta	Hymenoptera	Cynipoidea	larval	Figitidae	Eucoilinae	Eucoilini	provisional	Ganaspis	drop_ Gsp50_sp66				natural_enemy	Gsp50
182	Arthropoda	Insecta	Hymenoptera	Cynipoidea	larval	Figitidae	Eucoilinae	Eucoilini	provisional	Ganaspis	drop_ Gsp1_sp67				natural_enemy	refrernce 186
183	Arthropoda	Insecta	Hymenoptera	Cynipoidea	larval	Figitidae	Eucoilinae	Eucoilini	provisional	Ganaspis	drop_ Gsp2_sp68				natural_enemy	refrernce 186
184	Arthropoda	Insecta	Hymenoptera	Ichneumonoidea	larval	Braconidae	Alysiinae		provisional		drop_ Aso_sp69				natural_enemy	Jeffs et al., Aso2 and Aso3
