## Supplementary material for "DROP: Molecular voucher database for identification of *Drosophila* parasitoids": DROP_Supplemental_material: DROP_Strains.csv

species_id_	genus_	species_name_only_	strain_id	strain_name	laboratory	alive	strain_established	place_collect	grown_on	note
158		drop_Lg500_sp43	34	Lg500	Mariana Mateos	YES		Cameroon	melanogaster
160		drop_ PachyPort_sp45	21	PachyPort	Todd Schlenke	YES	2013	Portland, Oregon	melanogaster	collected by Todd Schlenke
160		drop_ PachyPort_sp45	33	Pv	Julien Varaldi	NO		France	melanogaster
160		drop_ PachyPort_sp45	76	PachyPort_old	Todd Schlenke	YES	2013	Portland, Oregon	melanogaster
161		drop_ PacAtl_sp46	149	Pac1Atl	Todd Schlenke	NO			melanogaster
162		drop_ Aly_sp47	3	AtFr	Todd Schlenke	YES	before 2000	Sospel, France	virilis	received from Bregje Wertheim
163		drop_ Aly_sp48	1	AcIC	Todd Schlenke	YES	1995	Lamto, Ivory Coast	melanogaster	received from Jacques van Alphen
164		drop_ Aly_sp49	148	Aph1Atl	Todd Schlenke	NO			melanogaster
165		drop_ Aly_sp50	2	AjJap	Todd Schlenke	YES	1995	Tokyo, Japan	melanogaster	received from Jacques van Alphen
32	Asobara	japonica	106	A.japonica_Kimura_1	Masahito Kimura	NO	August 2005 (SP), July 2007 (HR, SD), June 2006 (TK), June 2007 (MT), July 2006 (KG), November 2005 (AM), March 2006 (IR), April 2006 (OG)	Sapporo (SP), Hirosaki (HR), Sendai (SD), Tokyo (TK), Matsuyama MT), Kagoshima KG), Amani-oshima (AM), Iriomote-jima (IR) and Ogasawara (OG,), Japan	simulans	(nine strains from Sapporo, Hirosaki, Sendai, Tokyo, Matsuyama, Kagoshima, Amani-oshima, Iriomote-jima and Ogasawara)
33	Asobara	rossica	110	A. rossica_Kimura	Masahito Kimura	NO	August 2012	Sapporo, Japan	auraria
19	Ganaspis	brasiliensis	85	Carton 302-1	Yves Carton	NO				old strain sample in USNM, need to check if is G.b or G.x
19	Ganaspis	brasiliensis	88	G.brasiliensis_Danne	USDA-ARS quarantine	YES	2014, 2016, 2017	South Korea	melanogaster
19	Ganaspis	brasiliensis	87	G.brasiliensis_Kimura	Masahito Kimura	NO	May 2006 (G3-TK); March 2009 (G5-KS); August 2012 (G5-SP)	Tokyo, Japan (TK); Kaohsiung, Taiwan (KS); Sapporo, Japan (SP)	lutescens(G3); simulans(G5)	(three strains: G3 from Tokyo, G5 from Khaoshung and G5 from Sapporo)
109	Ganaspis	drop_Gan1_sp1	47	75B	Jan Hrcek	YES	2017	Queensland, Australia	melanogaster
109	Ganaspis	drop_Gan1_sp1	48	84BC	Jan Hrcek	YES	2017	Queensland, Australia	melanogaster
109	Ganaspis	drop_Gan1_sp1	49	96BKH	Jan Hrcek	YES	2017	Queensland, Australia	melanogaster
109	Ganaspis	drop_Gan1_sp1	51	PHC1	Jan Hrcek	YES	2017	Queensland, Australia	melanogaster
109	Ganaspis	drop_Gan1_sp1	52	PHC2	Jan Hrcek	YES	2017	Queensland, Australia	melanogaster
109	Ganaspis	drop_Gan1_sp1	55	126PH	Jan Hrcek	YES	2017	Queensland, Australia	melanogaster
109	Ganaspis	drop_Gan1_sp1	46	69B	Jan Hrcek	YES	2017	Queensland, Australia	melanogaster
166	Ganaspis	drop_ Gan_sp51	5	GxUg	Todd Schlenke	YES	July, 2010	Masindi, Uganda	melanogaster	received from John Pool
166	Ganaspis	drop_ Gan_sp51	6	GxHondu	Todd Schlenke	YES	2013	Honduras	melanogaster	collected by Susanna Brantley (Schlenke Lab)
166	Ganaspis	drop_ Gan_sp51	30	GbHaw	Julien Varaldi	YES			melanogaster	GxHaw (old name)
166	Ganaspis	drop_ Gan_sp51	31	GbVa	Julien Varaldi	YES			melanogaster	GxVa (old name)
166	Ganaspis	drop_ Gan_sp51	35	GxHawM	Mariana Mateos	YES		Hawaii	melanogaster
166	Ganaspis	drop_ Gan_sp51	41	Lb17M	Mariana Mateos	NO		California	melanogaster
166	Ganaspis	drop_ Gan_sp51	68	KS (Gb Kimura)	Shubha Govind	YES			melanogaster
167	Ganaspis	drop_ Gan_sp52	8	GhHaw	Todd Schlenke	YES	December, 2009	Kaimuki, Oahu, Hawaii	melanogaster	collected by Erin Keebaugh (Schlenke Lab)
167	Ganaspis	drop_ Gan_sp52	9	GbAtl	Todd Schlenke	YES	2011	Atlanta, Georgia	virilis	collected by Todd Schlenke
167	Ganaspis	drop_ Gan_sp52	10	G2	Todd Schlenke	YES	2011	Atlanta, Georgia	virilis	collected by Todd Schlenke
168	Ganaspis	drop_ Gan_sp53	7	GhFl	Todd Schlenke	YES	July, 2008	Homestead, Florida	melanogaster	collected by Todd Schlenke
168	Ganaspis	drop_ Gan_sp53	36	G1FL	Mariana Mateos	YES		Florida	melanogaster
168	Ganaspis	drop_ Gan_sp53	9	GbAtl	Todd Schlenke	YES	2011	Atlanta, Georgia	virilis	collected by Todd Schlenke
176	Ganaspis	drop_ Lc01_sp61	75	Lc01	Mariana Mateos	YES	2016	Texas, USA	melanogaster
4	Leptopilina	boulardi	89	L. bNEA	Kent Daane	NO
4	Leptopilina	boulardi	90	L.bORI	Kent Daane	NO
4	Leptopilina	boulardi	91	L.hNEA	Kent Daane	NO
4	Leptopilina	boulardi	95	variant_old	Shubha Govind	NO			melanogaster
4	Leptopilina	boulardi	96	LbKEN_old	Todd Schlenke	NO			melanogaster	collected by Katherine Ellingson (Schlenke Lab)
4	Leptopilina	boulardi	97	LbFR_old	Todd Schlenke	NO			melanogaster	collected by Todd Schlenke
4	Leptopilina	boulardi	98	Lb17_old	Todd Schlenke	NO			melanogaster	collected by Todd Schlenke
4	Leptopilina	boulardi	99	LbG486_old	Todd Schlenke	NO			melanogaster	received from Shubha Govind
4	Leptopilina	boulardi	126	L. b G486 (ISy)	Marylene Poirie	YES	1990	Brazzaville, republic of Congo	melanogaster	From Yves Carton
4	Leptopilina	boulardi	127	L. b G 431 (ISm)	Marylene Poirie	YES	1986	Nasrallah, Kairouan, Tunisia	melanogaster	From Yves Carton
6	Leptopilina	heterotoma	14	Lh14	Todd Schlenke	YES	October, 2002	Winters, California	melanogaster	collected by Todd Schlenke
6	Leptopilina	heterotoma	15	LhSwe	Todd Schlenke	YES	August, 2007	Uppsala, Sweden	melanogaster	collected by Todd Schlenke
6	Leptopilina	heterotoma	29	LhGot	Julien Varaldi	NO		France	melanogaster
6	Leptopilina	heterotoma	37	Lh14M	Mariana Mateos	YES		California	melanogaster
6	Leptopilina	heterotoma	38	GxUgM	Mariana Mateos	NO		Uganda	melanogaster
6	Leptopilina	heterotoma	59	Lh14G	Shubha Govind	YES			melanogaster
6	Leptopilina	heterotoma	60	Lh14Space_Space	Shubha Govind	YES			melanogaster
6	Leptopilina	heterotoma	61	Lh14Ground_Ground	Shubha Govind	YES			melanogaster
6	Leptopilina	heterotoma	63	Lh14 aurum18	Shubha Govind	YES	2019	ISS/Govind lab	melanogaster	mutant strain from Lh14G
6	Leptopilina	heterotoma	64	Tk (Lh_Kimura)	Shubha Govind	YES			melanogaster
6	Leptopilina	heterotoma	104	L.heterotoma_Kimura	Masahito Kimura	NO	August 2012	Sapporo	simulans
6	Leptopilina	heterotoma	147	Lh548	Marylene Poirie	YES		South France (Gotheron)	melanogaster
6	Leptopilina	heterotoma	152	LhNY	Shubha Govind	YES	original source Peter Chabora (Queens College CUNY); established in 1996		melanogaster
7	Leptopilina	victoriae	84	L.victoriae_Kimura	Masahito Kimura	NO	March 2008 (KK); June 2008 (BG)	Kota Kinabalu, Malaysia (KK); Bogor, Indonesia (BG)	simulans	(two strains from Kota kinabalu/KK and Bogor/BG)
7	Leptopilina	victoriae	93	L.vA_old	Shubha Govind	YES	obtained/requested from Jacques M van Alphen (Leiden University)		melanogaster
7	Leptopilina	victoriae	94	L.vD_old	Shubha Govind	YES	obtained/requested from Jacques M van Alphen (Leiden University)		melanogaster
9	Leptopilina	orientalis	144	L. orientalis G504.2	Yves Carton	NO	1999	Mayotte	melanogaster
10	Leptopilina	freyae	133	L. freyae G519	Yves Carton	NO	2000	Cotonou, Benin	melanogaster
10	Leptopilina	freyae	132	L. freyae G499	Yves Carton	NO	1996	Bathurst, Gambia	melanogaster
11	Leptopilina	guineaensis	142	L. guineaensis G500	Yves Carton	NO	1999	Cameroon	melanogaster
11	Leptopilina	guineaensis	143	L. guineaensis G501	Yves Carton	NO	1999	Pointe Noire, Congo	melanogaster
11	Leptopilina	guineaensis	135	L. guineaensis G510	Yves Carton	NO	1999	false Bay, South Africa	melanogaster
12	Leptopilina	ryukyuensis	82	L.ryukyuensis_Kimura	Masahito Kimura	NO	March 2006	Iriomote-jima, Japan	simulans	(three strains from Iriomote-jima, Amami-oshima and Naha)
13	Leptopilina	japonica japonica	79	L.japjap_Kimura	Masahito Kimura	NO	August 2005 (SP); August 2006 (TK)	Sapporo, Japan (SP); Tokyo, Japan (TK)	simulans	(two strains from Sapporo/SP and Tokyo/TK)
13	Leptopilina	japonica japonica	78	L.japfor_Kimura	Masahito Kimura	NO	March, 2009	Taipei, Taiwan	simulans	Todd's old voucher in USNM
13	Leptopilina	japonica japonica	92	L.jORI	USDA-ARS quarantine	YES	2014, 2016, 2017	South Korea	melanogaster
15	Leptopilina	pacifica	81	L.pacifica_Kimura	Masahito Kimura	NO	December 2008 (IR); June 2008 (BG); October 2009 (NH)	Iriomote-jima, Japan (IR); Bogor, Indonesia (BG), Naha, Japan (NH)	sulfrigaster	(three strains from Iriomote-jima/IR, Bogor/BG and Naha/NH)
17	Leptopilina	tsushimaensis	83	L.tsushimaensis_Kimura	Masahito Kimura	NO	June 2011;	Tsushima, Japan	simulans
18	Leptopilina	longipes	80	L.longipes_Kimura	Masahito Kimura	NO	Augsut 2012	Sapporo, Japan	simulans
110	Leptopilina	drop_Fig124_sp2	50	106BPL	Jan Hrcek	YES	2017	Queensland, Australia	melanogaster
110	Leptopilina	drop_Fig124_sp2	53	111F	Jan Hrcek	YES	2017	Queensland, Australia	melanogaster
110	Leptopilina	drop_Fig124_sp2	54	161A	Jan Hrcek	YES	2017	Queensland, Australia	melanogaster
111	Leptopilina	drop_Fig58_sp3	70	JCU	Jan Hrcek	NO			melanogaster
115	Leptopilina	drop_STL_sp7	71	STL6	Dan Tracey	YES	2019		antillea
115	Leptopilina	drop_STL_sp7	74	STK1	Dan Tracey	YES	2019		melanogaster
169	Leptopilina	drop_ Lep_sp54	12	LcNet	Todd Schlenke	YES	June, 2000	Heerenbergh, Netherlands	virilis	received from Jacques van Alphen
170	Leptopilina	drop_ Lep_sp55	16	LvHaw	Todd Schlenke	YES	December, 2009	Kaimuki, Oahu, Hawaii	melanogaster	collected by Erin Keebaugh (Schlenke Lab)
170	Leptopilina	drop_ Lep_sp55	17	LvPhil	Todd Schlenke	YES	July, 2007	Consolacion, Cebu, Philippines	melanogaster	collected by Neil Milan (Schlenke Lab)
170	Leptopilina	drop_ Lep_sp55	18	LvUnk	Todd Schlenke	YES			melanogaster	received from Shubha Govind
170	Leptopilina	drop_ Lep_sp55	62	LvNet	Shubha Govind	YES	obtained/requested from Jacques M van Alphen (Leiden University)	Netherlands	melanogaster
170	Leptopilina	drop_ Lep_sp55	65	RhoTs	Shubha Govind	NO			melanogaster
170	Leptopilina	drop_ Lep_sp55	72	Guad1	Dan Tracey	YES	2019		melanogaster
170	Leptopilina	drop_ Lep_sp55	73	GREN6	Dan Tracey	YES	2019		melanogaster
171	Leptopilina	drop_ Lep_sp56	20	LlJap	Todd Schlenke	YES	August, 2012	Sapporo, Japan	melanogaster	received from Masahito Kimura
172	Leptopilina	drop_ Lep_sp57	19	LpIndo	Todd Schlenke	YES	March, 2006	Ryukyu, Indonesia	virilis	received from Masahito Kimura
173	Leptopilina	drop_ Lep_sp58	11	Lb17	Todd Schlenke	YES	October, 2002	Winters, California	melanogaster	collected by Todd Schlenke
173	Leptopilina	drop_ Lep_sp58	22	SFNS	Julien Varaldi	YES		France	melanogaster
173	Leptopilina	drop_ Lep_sp58	23	Lb84 NS	Julien Varaldi	YES		France, Avignon	melanogaster
173	Leptopilina	drop_ Lep_sp58	24	Lb84 S	Julien Varaldi	YES		France, Avignon	melanogaster
173	Leptopilina	drop_ Lep_sp58	25	G495 NS	Julien Varaldi	YES		Ivory Coast, Lamto	melanogaster
173	Leptopilina	drop_ Lep_sp58	26	G495 S	Julien Varaldi	YES		Ivory Coast, Lamto	melanogaster
173	Leptopilina	drop_ Lep_sp58	27	NS1c	Julien Varaldi	YES		Italy	melanogaster	NSref
173	Leptopilina	drop_ Lep_sp58	28	NS1bS	Julien Varaldi	YES		Italy	melanogaster
173	Leptopilina	drop_ Lep_sp58	66	G486_Govind	Shubha Govind	YES			melanogaster	from Carton
173	Leptopilina	drop_ Lep_sp58	151	Lb17G	Shubha Govind	YES
173	Leptopilina	drop_ Lep_sp58	157	Lb17_Lindsey	Amelia Lindsey	YES	2002	Winters, California	melanogaster	Received November 2020 from Nathan Mortimer and established in Lindsey Lab at UMN; maintained on Canton S; This is Lb17, "Lindsey" suffix added to denote this specific lab colony
173	Leptopilina	drop_ Lep_sp58	126	L. b G486 (ISy)	Marylene Poirie	YES	1990	Brazzaville, republic of Congo	melanogaster	From Yves Carton
173	Leptopilina	drop_ Lep_sp58	127	L. b G 431 (ISm)	Marylene Poirie	YES	1986	Nasrallah, Kairouan, Tunisia	melanogaster	From Yves Carton
174	Leptopilina	drop_ Lep_sp59	13	LmAtl	Todd Schlenke	YES	2011	Atlanta, Georgia	virilis	collected by Todd Schlenke
174	Leptopilina	drop_ Lep_sp59	69	LbG486G	Shubha Govind	YES			melanogaster	from Schlenke
175	Leptopilina	drop_ Lep_sp60	39	Lc03	Mariana Mateos	YES	2016	Texas, USA	melanogaster
175	Leptopilina	drop_ Lep_sp60	156	SAG_Nopal	Mariana Mateos	NO	Central Mexico
177	Leptopilina	drop_ Lep_sp62	40	W2	Mariana Mateos	YES	2012	Texas, USA	melanogaster
116	NA	drop_Aso_sp8	42	PV20	Jan Hrcek	YES	2017	Queensland, Australia	melanogaster
116	NA	drop_Aso_sp8	43	KHB	Jan Hrcek	YES	2017	Queensland, Australia	melanogaster
116	NA	drop_Aso_sp8	44	124PL	Jan Hrcek	NO	2017	Queensland, Australia	melanogaster
116	NA	drop_Aso_sp8	45	179C	Jan Hrcek	YES	2017	Queensland, Australia	melanogaster
117	Trichopria	drop_Dia127_sp9	56	70AD	Jan Hrcek	YES	2017	Queensland, Australia	melanogaster
117	Trichopria	drop_Dia127_sp9	57	66LD	Jan Hrcek	YES	2017	Queensland, Australia	melanogaster
118	Trichopria	drop_Bdia_sp10	58	175A	Jan Hrcek	NO	2017	Queensland, Australia	rubida
159	Trichopria	drop_ Tri_sp44	4	TriCal	Todd Schlenke	YES	October, 2002	Winters, California	melanogaster	collected by Todd Schlenke
159	Trichopria	drop_ Tri_sp44	32	Td	Julien Varaldi	NO		France	melanogaster
159	Trichopria	drop_ Tri_sp44	67	TdG	Shubha Govind	YES			melanogaster
159	Trichopria	drop_ Tri_sp44	77	TriCal_old	Todd Schlenke	YES	October, 2002	Winters, California	melanogaster	Todd's old voucher in USNM
159	Trichopria	drop_ Tri_sp44	150	Tri1Fr	Todd Schlenke	NO			melanogaster
