## Supplementary material for "DROP: Molecular voucher database for identification of *Drosophila* parasitoids": DROP_Supplemental_material: DROP_Transcriptomes.csv

species_id_	genus_	species_name_only_	transcriptome_id	voucher_id	genbank_id	bio_sample	EST	note
168	Ganaspis	drop_ Gan_sp53	12	910	GAIW00000000.1	SAMN01923004	SRR805628
1	Leptopilina	maia	5	8	2046288	SAMN02046288	LIBEST_028179	Lh strain NY long gland-reservoir-ovipositor complex
1	Leptopilina	maia	7	8	11662592	SAMN11662592	Not applicable	Lh strain 14, Space conditions, whole-body, males and females
4	Leptopilina	boulardi	2	858	2183568	SAMN02183568	LIBEST_028204
4	Leptopilina	boulardi	3	859	2183567	SAMN02183567	LIBEST_028203
6	Leptopilina	heterotoma	1	857	2183569	SAMN02183569	LIBEST_028205
6	Leptopilina	heterotoma	6	880	11581553	SAMN11581553	Not applicable	Lh strain 14, Ground conditions, whole-body, males and females
6	Leptopilina	heterotoma	11	909	GAJC00000000.1	SAMN01163109	SRR559224
6	Leptopilina	heterotoma	13	915	2183569	SAMN02183569	LIBEST_028205	Leptopilina heterotoma venom apparatus cDNA library
173	Leptopilina	drop_ Lep_sp58	8	882	15642271	SAMN15642271	Not applicable	Lb strain 17, Ground conditions, whole-body, males and females
173	Leptopilina	drop_ Lep_sp58	9	883	15642270	SAMN15642270	SAMN15642270	Lb strain 17, Ground conditions, whole-body, males and females
173	Leptopilina	drop_ Lep_sp58	10	908	GAJA00000000.1	SAMN01163108	SRR559222
173	Leptopilina	drop_ Lep_sp58	14	916	2183568	SAMN02183568	LIBEST_028204	Leptopilina boulardi ISy venom apparatus cDNA library
173	Leptopilina	drop_ Lep_sp58	15	917	2183567	SAMN02183567	LIBEST_028203	Leptopilina boulardi ISm venom apparatus cDNA library
